# Differential Roles of PFDN5 Isoforms in Head and Neck Squamous Cell Carcinoma: Insights from Proximity Interactome Mapping

**DOI:** 10.64898/2026.05.07.723477

**Authors:** Chesnel Franck, Cheron Angélique, Audic Yann, Alusse Adrien, Duot Matthieu, Com Emmanuelle, Lavigne Régis, Paillard Luc, Le Goff Xavier

**Author notes:** current address: IRIBHM ULB, 808 route de Lennik, 1070 Brussels, Belgium.

## Abstract

Head and neck squamous cell carcinoma (HNSCC) ranks as the seventh most common cancer, with increasing incidence and mortality rates and limited therapeutic progress. The heterohexameric prefoldin complex, a highly conserved co-chaperone assembly composed of six PFDN subunits, exhibits expression levels strongly correlated with cancer progression. Among these subunits, the *PFDN5* gene presents a paradoxical role in cancer biology, demonstrating both tumor-promoting and tumor-suppressive activities. Notably, the *PFDN5* gene generates two distinct protein isoforms through alternative splicing, yet their individual contributions to cancer remain unexplored. In this study, we reveal that an elevated short-to-long *PFDN5* alternative splice variants ratio is significantly associated with improved overall survival in HNSCC patients. Using proximity-dependent biotin identification (BioID), we mapped shared and isoform-specific protein–protein interaction networks for PFDN5. Our analysis uncovered novel proximal interactors, implicating PFDN5 isoforms in unexpected functions, including spindle organization, transcriptional complexes, and NF-κB signaling. These results provide a foundation for exploring PFDN5 isoforms as potential therapeutic targets in HNSCC.
