## supplementary Table S5 for "Differential Roles of PFDN5 Isoforms in Head and Neck Squamous Cell Carcinoma: Insights from Proximity Interactome Mapping"

### Sheet: PFDNs_INTERACTORS
	hs_entrez	hgnc_symbol	PFDN1	PFDN2	PFDN3	PFDN4	PFDN5	PFDN6
1	49856	WRAP73	TRUE	TRUE	FALSE	FALSE	FALSE	TRUE
2	8089	YEATS4	TRUE	FALSE	FALSE	FALSE	FALSE	FALSE
3	9128	PRPF4	TRUE	FALSE	TRUE	TRUE	TRUE	TRUE
4	3476	IGBP1	TRUE	TRUE	FALSE	FALSE	FALSE	TRUE
5	10101	NUBP2	TRUE	FALSE	TRUE	FALSE	FALSE	TRUE
6	5204	PFDN5	TRUE	TRUE	TRUE	TRUE	FALSE	TRUE
7	25895	EEF1AKMT3	TRUE	TRUE	TRUE	TRUE	TRUE	TRUE
8	6468	FBXW4	TRUE	TRUE	FALSE	FALSE	TRUE	FALSE
9	7015	TERT	TRUE	FALSE	FALSE	FALSE	FALSE	FALSE
10	5598	MAPK7	TRUE	TRUE	TRUE	TRUE	TRUE	TRUE
11	60528	ELAC2	TRUE	FALSE	FALSE	FALSE	TRUE	FALSE
12	3035	HARS1	TRUE	FALSE	FALSE	FALSE	FALSE	FALSE
13	64175	P3H1	TRUE	FALSE	FALSE	FALSE	FALSE	FALSE
14	646817	SETSIP	TRUE	FALSE	FALSE	FALSE	FALSE	FALSE
15	4898	NRDC	TRUE	FALSE	FALSE	FALSE	TRUE	FALSE
16	54888	NSUN2	TRUE	FALSE	FALSE	FALSE	TRUE	FALSE
17	4659	PPP1R12A	TRUE	FALSE	FALSE	FALSE	TRUE	FALSE
18	80324	PUS1	TRUE	FALSE	FALSE	TRUE	TRUE	FALSE
19	5203	PFDN4	TRUE	TRUE	TRUE	FALSE	TRUE	TRUE
20	8945	BTRC	TRUE	TRUE	TRUE	TRUE	TRUE	TRUE
21	25886	POC1A	TRUE	TRUE	TRUE	TRUE	TRUE	TRUE
22	282809	POC1B	TRUE	TRUE	TRUE	TRUE	TRUE	TRUE
23	25929	GEMIN5	TRUE	FALSE	FALSE	FALSE	FALSE	FALSE
24	55159	RFWD3	TRUE	TRUE	FALSE	FALSE	FALSE	FALSE
25	55605	KIF21A	TRUE	TRUE	FALSE	FALSE	FALSE	FALSE
26	1852	DUSP9	TRUE	TRUE	TRUE	TRUE	TRUE	TRUE
27	5202	PFDN2	TRUE	FALSE	TRUE	TRUE	TRUE	TRUE
28	2783	GNB2	TRUE	TRUE	TRUE	TRUE	TRUE	TRUE
29	23588	KLHDC2	TRUE	TRUE	FALSE	FALSE	TRUE	FALSE
30	8816	DCAF5	TRUE	TRUE	TRUE	TRUE	TRUE	TRUE
31	7411	VBP1	TRUE	TRUE	FALSE	TRUE	TRUE	TRUE
32	53632	PRKAG3	TRUE	TRUE	TRUE	TRUE	TRUE	TRUE
33	55662	HIF1AN	TRUE	FALSE	FALSE	FALSE	FALSE	FALSE
34	112399	EGLN3	TRUE	TRUE	TRUE	FALSE	FALSE	TRUE
35	9759	HDAC4	TRUE	FALSE	FALSE	FALSE	FALSE	TRUE
36	10138	YAF2	TRUE	FALSE	FALSE	FALSE	FALSE	FALSE
37	1161	ERCC8	TRUE	TRUE	TRUE	TRUE	TRUE	TRUE
38	7846	TUBA1A	TRUE	TRUE	TRUE	TRUE	TRUE	TRUE
39	7283	TUBG1	TRUE	TRUE	FALSE	FALSE	TRUE	TRUE
40	1781	DYNC1I2	TRUE	TRUE	TRUE	TRUE	TRUE	TRUE
41	1780	DYNC1I1	TRUE	TRUE	TRUE	TRUE	TRUE	TRUE
42	3065	HDAC1	TRUE	TRUE	TRUE	TRUE	TRUE	TRUE
43	27339	PRPF19	TRUE	FALSE	TRUE	FALSE	TRUE	FALSE
44	64744	SMAP2	TRUE	TRUE	TRUE	FALSE	TRUE	FALSE
45	54502	RBM47	TRUE	FALSE	FALSE	FALSE	FALSE	FALSE
46	51441	YTHDF2	TRUE	FALSE	FALSE	FALSE	FALSE	FALSE
47	84904	ARHGEF39	TRUE	FALSE	FALSE	FALSE	FALSE	TRUE
48	25813	SAMM50	TRUE	FALSE	TRUE	TRUE	TRUE	FALSE
49	2908	NR3C1	TRUE	FALSE	FALSE	FALSE	FALSE	TRUE
50	10471	PFDN6	TRUE	TRUE	TRUE	TRUE	TRUE	FALSE
51	6499	SKIC2	TRUE	TRUE	TRUE	TRUE	TRUE	TRUE
52	23586	RIGI	TRUE	TRUE	FALSE	FALSE	TRUE	FALSE
53	51343	FZR1	TRUE	TRUE	TRUE	TRUE	TRUE	TRUE
54	2782	GNB1	TRUE	FALSE	FALSE	FALSE	TRUE	FALSE
55	245936	DEFB123	TRUE	TRUE	TRUE	TRUE	TRUE	TRUE
56	64100	ELSPBP1	TRUE	FALSE	FALSE	FALSE	TRUE	FALSE
57	337960	KRTAP13-3	TRUE	TRUE	TRUE	TRUE	TRUE	TRUE
58	80349	SKIC8	TRUE	TRUE	TRUE	TRUE	TRUE	TRUE
59	349136	WDR86	TRUE	FALSE	FALSE	TRUE	FALSE	FALSE
60	26094	DCAF4	TRUE	TRUE	TRUE	FALSE	TRUE	TRUE
61	6134	RPL10	TRUE	FALSE	FALSE	FALSE	TRUE	TRUE
62	7428	VHL	TRUE	TRUE	TRUE	TRUE	TRUE	TRUE
63	64506	CPEB1	TRUE	FALSE	FALSE	FALSE	FALSE	FALSE
64	10576	CCT2	TRUE	FALSE	TRUE	FALSE	TRUE	FALSE
65	10575	CCT4	TRUE	TRUE	TRUE	TRUE	TRUE	TRUE
66	908	CCT6A	TRUE	TRUE	TRUE	FALSE	TRUE	FALSE
67	10574	CCT7	TRUE	TRUE	TRUE	TRUE	TRUE	FALSE
68	10694	CCT8	TRUE	TRUE	TRUE	TRUE	TRUE	FALSE
69	4478	MSN	TRUE	FALSE	FALSE	FALSE	FALSE	FALSE
70	79031	PDCL3	TRUE	FALSE	FALSE	FALSE	TRUE	FALSE
71	10376	TUBA1B	TRUE	TRUE	TRUE	TRUE	TRUE	TRUE
72	10383	TUBB4B	TRUE	TRUE	TRUE	TRUE	TRUE	TRUE
73	1874	E2F4	TRUE	FALSE	FALSE	FALSE	FALSE	TRUE
74	8314	BAP1	TRUE	TRUE	TRUE	FALSE	TRUE	TRUE
75	54764	ZRANB1	TRUE	TRUE	TRUE	FALSE	TRUE	TRUE
76	152110	NEK10	TRUE	TRUE	TRUE	TRUE	TRUE	TRUE
77	30849	PIK3R4	TRUE	TRUE	TRUE	TRUE	TRUE	FALSE
78	238	ALK	TRUE	FALSE	TRUE	TRUE	TRUE	TRUE
79	5979	RET	TRUE	FALSE	FALSE	FALSE	FALSE	FALSE
80	4920	ROR2	TRUE	FALSE	FALSE	FALSE	FALSE	FALSE
81	1956	EGFR	TRUE	FALSE	FALSE	FALSE	FALSE	FALSE
82	55709	KBTBD4	TRUE	FALSE	FALSE	FALSE	FALSE	FALSE
83	148932	MOB3C	TRUE	TRUE	FALSE	FALSE	FALSE	TRUE
84	10300	KATNB1	TRUE	TRUE	TRUE	TRUE	TRUE	TRUE
85	4288	MKI67	TRUE	FALSE	FALSE	FALSE	FALSE	FALSE
86	1050	CEBPA	TRUE	TRUE	FALSE	FALSE	TRUE	TRUE
87	10238	DCAF7	TRUE	TRUE	TRUE	TRUE	TRUE	TRUE
88	5980	REV3L	TRUE	FALSE	FALSE	FALSE	FALSE	FALSE
89	26233	FBXL6	TRUE	TRUE	FALSE	FALSE	FALSE	FALSE
90	6217	RPS16	TRUE	FALSE	FALSE	FALSE	FALSE	FALSE
91	8872	CDC123	TRUE	TRUE	TRUE	FALSE	FALSE	FALSE
92	58	ACTA1	TRUE	FALSE	FALSE	FALSE	FALSE	FALSE
93	9737	GPRASP1	TRUE	FALSE	FALSE	FALSE	FALSE	FALSE
94	3092	HIP1	TRUE	FALSE	FALSE	FALSE	FALSE	FALSE
95	10989	IMMT	TRUE	FALSE	FALSE	FALSE	FALSE	FALSE
96	5720	PSME1	TRUE	FALSE	FALSE	FALSE	FALSE	FALSE
97	51003	MED31	TRUE	FALSE	FALSE	FALSE	FALSE	FALSE
98	28964	GIT1	TRUE	FALSE	FALSE	FALSE	FALSE	FALSE
99	9001	HAP1	TRUE	FALSE	FALSE	FALSE	FALSE	FALSE
100	57562	CEP126	TRUE	FALSE	FALSE	FALSE	FALSE	FALSE
101	55791	LRIF1	TRUE	FALSE	FALSE	FALSE	FALSE	FALSE
102	6176	RPLP1	TRUE	FALSE	FALSE	FALSE	FALSE	FALSE
103	8663	EIF3C	TRUE	FALSE	FALSE	FALSE	FALSE	FALSE
104	22993	HMGXB3	TRUE	FALSE	FALSE	FALSE	FALSE	FALSE
105	10403	NDC80	TRUE	FALSE	FALSE	FALSE	FALSE	FALSE
106	26098	EDRF1	TRUE	FALSE	FALSE	FALSE	FALSE	FALSE
107	2132	EXT2	TRUE	FALSE	FALSE	FALSE	FALSE	FALSE
108	80010	RMI1	TRUE	FALSE	FALSE	FALSE	FALSE	FALSE
109	1113	CHGA	TRUE	FALSE	FALSE	FALSE	FALSE	FALSE
110	2146	EZH2	TRUE	FALSE	FALSE	FALSE	FALSE	FALSE
111	51763	INPP5K	TRUE	FALSE	FALSE	FALSE	FALSE	FALSE
112	6234	RPS28	TRUE	FALSE	FALSE	FALSE	FALSE	FALSE
113	55845	BRK1	TRUE	FALSE	FALSE	FALSE	FALSE	FALSE
114	8320	EOMES	TRUE	FALSE	FALSE	FALSE	FALSE	FALSE
115	56975	FAM20C	TRUE	FALSE	FALSE	FALSE	FALSE	FALSE
116	9729	KIAA0408	TRUE	FALSE	FALSE	FALSE	FALSE	FALSE
117	1639	DCTN1	TRUE	FALSE	FALSE	FALSE	FALSE	FALSE
118	9659	PDE4DIP	TRUE	FALSE	FALSE	FALSE	FALSE	FALSE
119	1974	EIF4A2	TRUE	FALSE	FALSE	FALSE	FALSE	FALSE
120	6612	SUMO3	TRUE	FALSE	FALSE	FALSE	FALSE	FALSE
121	114800	CCDC85A	TRUE	FALSE	FALSE	FALSE	FALSE	FALSE
122	8220	ESS2	TRUE	FALSE	FALSE	FALSE	FALSE	FALSE
123	23654	PLXNB2	TRUE	FALSE	FALSE	FALSE	FALSE	FALSE
124	57731	SPTBN4	TRUE	FALSE	FALSE	FALSE	FALSE	FALSE
125	5162	PDHB	TRUE	FALSE	FALSE	FALSE	FALSE	FALSE
126	7025	NR2F1	TRUE	FALSE	FALSE	FALSE	FALSE	FALSE
127	22872	SEC31A	TRUE	FALSE	FALSE	FALSE	FALSE	FALSE
128	79960	JADE1	TRUE	FALSE	FALSE	FALSE	FALSE	FALSE
129	55020	TTC38	TRUE	FALSE	FALSE	FALSE	FALSE	FALSE
130	213	ALB	TRUE	FALSE	FALSE	FALSE	FALSE	FALSE
131	9742	IFT140	TRUE	FALSE	FALSE	FALSE	FALSE	FALSE
132	25865	PRKD2	TRUE	FALSE	FALSE	FALSE	FALSE	FALSE
133	439	GET3	TRUE	FALSE	FALSE	FALSE	FALSE	FALSE
134	3234	HOXD8	TRUE	FALSE	FALSE	FALSE	FALSE	FALSE
135	5764	PTN	TRUE	FALSE	FALSE	FALSE	FALSE	FALSE
136	27131	SNX5	TRUE	FALSE	FALSE	FALSE	FALSE	FALSE
137	9310	ZNF235	TRUE	FALSE	FALSE	FALSE	FALSE	FALSE
138	80755	AARSD1	TRUE	FALSE	FALSE	FALSE	TRUE	FALSE
139	54878	DPP8	TRUE	FALSE	FALSE	FALSE	FALSE	FALSE
140	2237	FEN1	TRUE	FALSE	FALSE	FALSE	FALSE	FALSE
141	5515	PPP2CA	TRUE	FALSE	FALSE	FALSE	FALSE	FALSE
142	5567	PRKACB	TRUE	FALSE	FALSE	FALSE	FALSE	FALSE
143	5631	PRPS1	TRUE	FALSE	FALSE	FALSE	FALSE	FALSE
144	6455	SH3GL1	TRUE	FALSE	FALSE	FALSE	TRUE	FALSE
145	7247	TSN	TRUE	FALSE	FALSE	FALSE	FALSE	FALSE
146	56886	UGGT1	TRUE	FALSE	FALSE	FALSE	FALSE	FALSE
147	55929	DMAP1	TRUE	FALSE	FALSE	FALSE	FALSE	FALSE
148	9652	SKIC3	TRUE	TRUE	TRUE	TRUE	TRUE	TRUE
149	9475	ROCK2	TRUE	FALSE	FALSE	FALSE	FALSE	FALSE
150	8874	ARHGEF7	TRUE	FALSE	FALSE	FALSE	FALSE	FALSE
151	474343	SPIN2B	TRUE	FALSE	FALSE	TRUE	FALSE	FALSE
152	9815	GIT2	TRUE	FALSE	FALSE	FALSE	FALSE	FALSE
153	11104	KATNA1	TRUE	TRUE	FALSE	TRUE	FALSE	FALSE
154	8028	MLLT10	TRUE	FALSE	FALSE	FALSE	FALSE	FALSE
155	51514	DTL	TRUE	TRUE	FALSE	FALSE	FALSE	FALSE
156	9410	SNRNP40	TRUE	TRUE	TRUE	FALSE	TRUE	TRUE
157	9459	ARHGEF6	TRUE	FALSE	FALSE	FALSE	FALSE	FALSE
158	81572	PDRG1	TRUE	TRUE	TRUE	TRUE	FALSE	TRUE
159	6867	TACC1	TRUE	FALSE	FALSE	FALSE	FALSE	FALSE
160	84056	KATNAL1	TRUE	FALSE	FALSE	FALSE	FALSE	FALSE
161	56181	MTFR1L	TRUE	TRUE	FALSE	TRUE	FALSE	FALSE
162	121441	NEDD1	TRUE	TRUE	FALSE	TRUE	FALSE	FALSE
163	9743	ARHGAP32	TRUE	TRUE	TRUE	TRUE	FALSE	FALSE
164	8502	PKP4	TRUE	FALSE	FALSE	FALSE	FALSE	FALSE
165	55655	NLRP2	TRUE	FALSE	FALSE	FALSE	FALSE	FALSE
166	55827	DCAF6	TRUE	TRUE	TRUE	TRUE	TRUE	TRUE
167	54542	RC3H2	TRUE	TRUE	TRUE	TRUE	TRUE	TRUE
168	22874	PLEKHA6	TRUE	FALSE	FALSE	FALSE	FALSE	FALSE
169	7298	TYMS	TRUE	TRUE	FALSE	FALSE	FALSE	FALSE
170	113251	LARP4	TRUE	TRUE	FALSE	FALSE	TRUE	FALSE
171	84231	TRAF7	TRUE	TRUE	FALSE	TRUE	FALSE	FALSE
172	7203	CCT3	TRUE	TRUE	TRUE	TRUE	TRUE	FALSE
173	4215	MAP3K3	FALSE	TRUE	FALSE	FALSE	FALSE	FALSE
174	9924	PAN2	FALSE	TRUE	TRUE	FALSE	FALSE	FALSE
175	79657	RPAP3	FALSE	TRUE	FALSE	FALSE	FALSE	TRUE
176	5516	PPP2CB	FALSE	TRUE	TRUE	FALSE	TRUE	TRUE
177	112714	TUBA3E	FALSE	TRUE	TRUE	TRUE	TRUE	TRUE
178	1994	ELAVL1	FALSE	TRUE	FALSE	FALSE	FALSE	FALSE
179	6622	SNCA	FALSE	TRUE	FALSE	FALSE	FALSE	FALSE
180	5201	PFDN1	FALSE	TRUE	TRUE	TRUE	TRUE	TRUE
181	9657	IQCB1	FALSE	TRUE	FALSE	FALSE	FALSE	FALSE
182	22870	PPP6R1	FALSE	TRUE	FALSE	FALSE	TRUE	TRUE
183	9701	PPP6R2	FALSE	TRUE	FALSE	FALSE	TRUE	TRUE
184	1207	CLNS1A	FALSE	TRUE	TRUE	FALSE	FALSE	FALSE
185	5034	P4HB	FALSE	TRUE	FALSE	FALSE	FALSE	FALSE
186	5875	RABGGTA	FALSE	TRUE	TRUE	FALSE	FALSE	FALSE
187	6118	RPA2	FALSE	TRUE	FALSE	FALSE	FALSE	FALSE
188	7165	TPD52L2	FALSE	TRUE	FALSE	FALSE	FALSE	FALSE
189	29978	UBQLN2	FALSE	TRUE	TRUE	FALSE	FALSE	FALSE
190	8468	FKBP6	FALSE	TRUE	TRUE	FALSE	FALSE	FALSE
191	6059	ABCE1	FALSE	TRUE	FALSE	FALSE	FALSE	FALSE
192	5506	PPP1R3A	FALSE	TRUE	FALSE	FALSE	FALSE	TRUE
193	3315	HSPB1	FALSE	TRUE	FALSE	FALSE	FALSE	FALSE
194	6301	SARS1	FALSE	TRUE	FALSE	FALSE	FALSE	FALSE
195	3925	STMN1	FALSE	TRUE	FALSE	FALSE	FALSE	FALSE
196	7341	SUMO1	FALSE	TRUE	FALSE	FALSE	FALSE	FALSE
197	8409	UXT	FALSE	TRUE	FALSE	TRUE	FALSE	TRUE
198	2130	EWSR1	FALSE	TRUE	TRUE	FALSE	FALSE	TRUE
199	5501	PPP1CC	FALSE	TRUE	FALSE	FALSE	FALSE	TRUE
200	8439	NSMAF	FALSE	TRUE	FALSE	FALSE	FALSE	FALSE
201	9919	SEC16A	FALSE	TRUE	FALSE	FALSE	FALSE	FALSE
202	25885	POLR1A	FALSE	TRUE	FALSE	FALSE	FALSE	TRUE
203	55718	POLR3E	FALSE	TRUE	FALSE	FALSE	FALSE	TRUE
204	151648	SGO1	FALSE	TRUE	FALSE	FALSE	FALSE	FALSE
205	4171	MCM2	FALSE	TRUE	FALSE	FALSE	FALSE	FALSE
206	166378	AFG2A	FALSE	TRUE	FALSE	FALSE	TRUE	FALSE
207	5499	PPP1CA	FALSE	TRUE	FALSE	FALSE	FALSE	TRUE
208	285193	DUSP28	FALSE	TRUE	FALSE	FALSE	FALSE	FALSE
209	10856	RUVBL2	FALSE	TRUE	FALSE	FALSE	FALSE	TRUE
210	8725	URI1	FALSE	TRUE	FALSE	TRUE	TRUE	TRUE
211	116143	DNAAF10	FALSE	TRUE	FALSE	FALSE	FALSE	TRUE
212	741	ZNHIT2	FALSE	TRUE	FALSE	FALSE	FALSE	FALSE
213	10059	DNM1L	FALSE	TRUE	FALSE	FALSE	FALSE	FALSE
214	6647	SOD1	FALSE	TRUE	FALSE	FALSE	FALSE	FALSE
215	894	CCND2	FALSE	TRUE	FALSE	FALSE	TRUE	FALSE
216	8208	CHAF1B	FALSE	TRUE	FALSE	TRUE	FALSE	FALSE
217	83746	L3MBTL2	FALSE	TRUE	FALSE	FALSE	TRUE	FALSE
218	10336	PCGF3	FALSE	TRUE	TRUE	TRUE	TRUE	TRUE
219	9325	TRIP4	FALSE	TRUE	FALSE	FALSE	FALSE	FALSE
220	9040	UBE2M	FALSE	TRUE	FALSE	FALSE	FALSE	FALSE
221	10594	PRPF8	FALSE	TRUE	FALSE	FALSE	FALSE	FALSE
222	9343	EFTUD2	FALSE	TRUE	FALSE	FALSE	FALSE	FALSE
223	79155	TNIP2	FALSE	TRUE	FALSE	TRUE	FALSE	FALSE
224	56257	MEPCE	FALSE	TRUE	FALSE	FALSE	FALSE	FALSE
225	9401	RECQL4	FALSE	TRUE	FALSE	FALSE	FALSE	FALSE
226	9097	USP14	FALSE	TRUE	FALSE	FALSE	FALSE	FALSE
227	55011	PIH1D1	FALSE	TRUE	FALSE	FALSE	FALSE	TRUE
228	81533	ITFG1	FALSE	TRUE	FALSE	FALSE	FALSE	FALSE
229	11060	WWP2	FALSE	TRUE	FALSE	FALSE	FALSE	TRUE
230	57664	PLEKHA4	FALSE	TRUE	FALSE	FALSE	FALSE	FALSE
231	2065	ERBB3	FALSE	TRUE	FALSE	TRUE	FALSE	FALSE
232	81631	MAP1LC3B	FALSE	TRUE	FALSE	FALSE	FALSE	FALSE
233	10987	COPS5	FALSE	TRUE	FALSE	FALSE	FALSE	FALSE
234	9533	POLR1C	FALSE	TRUE	FALSE	FALSE	FALSE	TRUE
235	5434	POLR2E	FALSE	TRUE	FALSE	FALSE	FALSE	TRUE
236	171568	POLR3H	FALSE	TRUE	FALSE	FALSE	FALSE	TRUE
237	661	POLR3D	FALSE	TRUE	FALSE	FALSE	FALSE	TRUE
238	11128	POLR3A	FALSE	TRUE	FALSE	FALSE	FALSE	TRUE
239	51082	POLR1D	FALSE	TRUE	FALSE	FALSE	FALSE	TRUE
240	30834	POLR1H	FALSE	TRUE	FALSE	FALSE	FALSE	TRUE
241	55703	POLR3B	FALSE	TRUE	FALSE	FALSE	FALSE	TRUE
242	84172	POLR1B	FALSE	TRUE	FALSE	FALSE	FALSE	TRUE
243	64425	POLR1E	FALSE	TRUE	FALSE	FALSE	FALSE	TRUE
244	5439	POLR2J	FALSE	TRUE	FALSE	FALSE	FALSE	FALSE
245	10849	POLR1G	FALSE	TRUE	FALSE	FALSE	FALSE	TRUE
246	5436	POLR2G	FALSE	TRUE	FALSE	FALSE	FALSE	FALSE
247	5437	POLR2H	FALSE	TRUE	FALSE	FALSE	FALSE	TRUE
248	23248	RPRD2	FALSE	TRUE	FALSE	FALSE	FALSE	FALSE
249	5438	POLR2I	FALSE	TRUE	FALSE	FALSE	FALSE	FALSE
250	5435	POLR2F	FALSE	TRUE	FALSE	FALSE	FALSE	TRUE
251	55197	RPRD1A	FALSE	TRUE	FALSE	FALSE	FALSE	FALSE
252	3275	PRMT2	FALSE	TRUE	FALSE	FALSE	FALSE	FALSE
253	5432	POLR2C	FALSE	TRUE	FALSE	FALSE	FALSE	FALSE
254	58490	RPRD1B	FALSE	TRUE	FALSE	FALSE	TRUE	TRUE
255	5430	POLR2A	FALSE	TRUE	FALSE	FALSE	FALSE	FALSE
256	5433	POLR2D	FALSE	TRUE	FALSE	FALSE	FALSE	FALSE
257	23376	UFL1	FALSE	TRUE	FALSE	FALSE	FALSE	FALSE
258	65992	DDRGK1	FALSE	TRUE	FALSE	FALSE	FALSE	FALSE
259	10121	ACTR1A	FALSE	TRUE	TRUE	FALSE	TRUE	TRUE
260	10097	ACTR2	FALSE	TRUE	FALSE	FALSE	FALSE	FALSE
261	10096	ACTR3	FALSE	TRUE	TRUE	FALSE	TRUE	TRUE
262	200895	DHFR2	FALSE	TRUE	TRUE	FALSE	TRUE	FALSE
263	7277	TUBA4A	FALSE	TRUE	TRUE	FALSE	TRUE	TRUE
264	203068	TUBB	FALSE	TRUE	TRUE	FALSE	TRUE	TRUE
265	340578	DCAF12L2	FALSE	TRUE	FALSE	FALSE	FALSE	FALSE
266	5191	PEX7	FALSE	TRUE	TRUE	FALSE	TRUE	TRUE
267	6240	RRM1	FALSE	TRUE	FALSE	FALSE	FALSE	FALSE
268	55884	WSB2	FALSE	TRUE	TRUE	FALSE	FALSE	TRUE
269	1643	DDB2	FALSE	TRUE	FALSE	TRUE	TRUE	FALSE
270	8607	RUVBL1	FALSE	TRUE	FALSE	FALSE	FALSE	TRUE
271	51184	GPN3	FALSE	TRUE	FALSE	FALSE	FALSE	FALSE
272	832	CAPZB	FALSE	TRUE	FALSE	FALSE	FALSE	FALSE
273	118987	PDZD8	FALSE	TRUE	FALSE	FALSE	FALSE	FALSE
274	5431	POLR2B	FALSE	TRUE	FALSE	FALSE	FALSE	TRUE
275	5440	POLR2K	FALSE	TRUE	FALSE	FALSE	FALSE	TRUE
276	10728	PTGES3	FALSE	TRUE	FALSE	FALSE	FALSE	TRUE
277	79871	RPAP2	FALSE	TRUE	FALSE	FALSE	FALSE	TRUE
278	348995	NUP43	FALSE	TRUE	TRUE	FALSE	TRUE	TRUE
279	4613	MYCN	FALSE	TRUE	FALSE	FALSE	FALSE	TRUE
280	4609	MYC	FALSE	TRUE	TRUE	TRUE	TRUE	TRUE
281	9810	RNF40	FALSE	TRUE	FALSE	FALSE	FALSE	FALSE
282	3320	HSP90AA1	FALSE	TRUE	FALSE	FALSE	FALSE	FALSE
283	3326	HSP90AB1	FALSE	TRUE	FALSE	FALSE	FALSE	FALSE
284	10971	YWHAQ	FALSE	TRUE	FALSE	FALSE	FALSE	FALSE
285	7529	YWHAB	FALSE	TRUE	FALSE	FALSE	FALSE	FALSE
286	3308	HSPA4	FALSE	TRUE	TRUE	FALSE	FALSE	FALSE
287	9361	LONP1	FALSE	TRUE	FALSE	FALSE	FALSE	FALSE
288	7532	YWHAG	FALSE	TRUE	FALSE	FALSE	FALSE	FALSE
289	7531	YWHAE	FALSE	TRUE	TRUE	TRUE	FALSE	FALSE
290	7534	YWHAZ	FALSE	TRUE	FALSE	FALSE	FALSE	FALSE
291	6500	SKP1	FALSE	TRUE	FALSE	FALSE	FALSE	FALSE
292	7533	YWHAH	FALSE	TRUE	FALSE	FALSE	FALSE	FALSE
293	8454	CUL1	FALSE	TRUE	FALSE	FALSE	FALSE	FALSE
294	11140	CDC37	FALSE	TRUE	FALSE	FALSE	FALSE	FALSE
295	11052	CPSF6	FALSE	TRUE	FALSE	FALSE	FALSE	FALSE
296	2011	MARK2	FALSE	TRUE	FALSE	FALSE	FALSE	FALSE
297	51726	DNAJB11	FALSE	TRUE	FALSE	FALSE	FALSE	FALSE
298	4131	MAP1B	FALSE	TRUE	FALSE	FALSE	FALSE	FALSE
299	899	CCNF	FALSE	TRUE	TRUE	FALSE	FALSE	FALSE
300	5894	RAF1	FALSE	TRUE	FALSE	FALSE	FALSE	TRUE
301	440730	TRIM67	FALSE	TRUE	TRUE	TRUE	TRUE	TRUE
302	55252	ASXL2	FALSE	TRUE	FALSE	FALSE	FALSE	FALSE
303	80816	ASXL3	FALSE	TRUE	FALSE	FALSE	FALSE	FALSE
304	6780	STAU1	FALSE	TRUE	FALSE	FALSE	FALSE	FALSE
305	2308	FOXO1	FALSE	TRUE	TRUE	FALSE	TRUE	FALSE
306	10618	TGOLN2	FALSE	TRUE	FALSE	FALSE	FALSE	FALSE
307	23038	WDTC1	FALSE	TRUE	TRUE	TRUE	TRUE	TRUE
308	5316	PKNOX1	FALSE	TRUE	FALSE	FALSE	FALSE	FALSE
309	53347	UBASH3A	FALSE	TRUE	FALSE	FALSE	FALSE	FALSE
310	284996	RNF149	FALSE	TRUE	FALSE	FALSE	FALSE	FALSE
311	6117	RPA1	FALSE	TRUE	FALSE	FALSE	TRUE	FALSE
312	6119	RPA3	FALSE	TRUE	TRUE	FALSE	FALSE	TRUE
313	29935	RPA4	FALSE	TRUE	FALSE	FALSE	FALSE	FALSE
314	7328	UBE2H	FALSE	TRUE	TRUE	FALSE	FALSE	FALSE
315	100652824	KIAA2012	FALSE	TRUE	FALSE	FALSE	FALSE	FALSE
316	1051	CEBPB	FALSE	TRUE	TRUE	TRUE	TRUE	FALSE
317	445582	POTEE	FALSE	TRUE	FALSE	FALSE	FALSE	FALSE
318	653781	POTEJ	FALSE	TRUE	FALSE	FALSE	FALSE	FALSE
319	653269	POTEI	FALSE	TRUE	FALSE	FALSE	FALSE	FALSE
320	728378	POTEF	FALSE	TRUE	FALSE	FALSE	FALSE	FALSE
321	5110	PCMT1	FALSE	TRUE	FALSE	FALSE	FALSE	FALSE
322	23607	CD2AP	FALSE	TRUE	FALSE	FALSE	FALSE	FALSE
323	2316	FLNA	FALSE	TRUE	TRUE	TRUE	TRUE	FALSE
324	3094	HINT1	FALSE	TRUE	FALSE	FALSE	FALSE	FALSE
325	10762	NUP50	FALSE	TRUE	FALSE	TRUE	FALSE	FALSE
326	5564	PRKAB1	FALSE	TRUE	FALSE	FALSE	FALSE	FALSE
327	7871	SLMAP	FALSE	TRUE	FALSE	TRUE	FALSE	TRUE
328	25853	DCAF12	FALSE	TRUE	TRUE	TRUE	TRUE	TRUE
329	5128	CDK17	FALSE	TRUE	FALSE	FALSE	FALSE	FALSE
330	8394	PIP5K1A	FALSE	TRUE	FALSE	FALSE	FALSE	FALSE
331	51362	CDC40	FALSE	TRUE	FALSE	FALSE	FALSE	FALSE
332	2070	EYA4	FALSE	TRUE	TRUE	FALSE	TRUE	FALSE
333	23063	WAPL	FALSE	TRUE	FALSE	FALSE	FALSE	FALSE
334	6830	SUPT6H	FALSE	TRUE	TRUE	TRUE	FALSE	FALSE
335	8994	LIMD1	FALSE	TRUE	FALSE	FALSE	FALSE	FALSE
336	253980	KCTD13	FALSE	TRUE	FALSE	FALSE	FALSE	FALSE
337	1622	DBI	FALSE	TRUE	FALSE	FALSE	FALSE	FALSE
338	730087	ZNF726	FALSE	TRUE	FALSE	FALSE	FALSE	FALSE
339	27297	CRCP	FALSE	TRUE	FALSE	FALSE	FALSE	TRUE
340	5441	POLR2L	FALSE	TRUE	FALSE	FALSE	FALSE	TRUE
341	51728	POLR3K	FALSE	TRUE	FALSE	FALSE	FALSE	TRUE
342	3066	HDAC2	FALSE	TRUE	TRUE	FALSE	TRUE	FALSE
343	81488	POLR2M	FALSE	TRUE	FALSE	FALSE	FALSE	FALSE
344	9618	TRAF4	FALSE	TRUE	FALSE	FALSE	FALSE	FALSE
345	54963	UCKL1	FALSE	TRUE	FALSE	FALSE	FALSE	FALSE
346	11321	GPN1	FALSE	TRUE	FALSE	FALSE	FALSE	FALSE
347	57418	WDR18	FALSE	TRUE	FALSE	FALSE	FALSE	FALSE
348	157922	CAMSAP1	FALSE	TRUE	FALSE	FALSE	FALSE	FALSE
349	4438	MSH4	FALSE	FALSE	TRUE	FALSE	FALSE	FALSE
350	2547	XRCC6	FALSE	FALSE	TRUE	FALSE	FALSE	FALSE
351	8503	PIK3R3	FALSE	FALSE	TRUE	FALSE	FALSE	FALSE
352	26259	FBXW8	FALSE	FALSE	TRUE	FALSE	TRUE	TRUE
353	2872	MKNK2	FALSE	FALSE	TRUE	FALSE	FALSE	FALSE
354	4665	NAB2	FALSE	FALSE	TRUE	FALSE	FALSE	FALSE
355	7415	VCP	FALSE	FALSE	TRUE	FALSE	FALSE	FALSE
356	8125	ANP32A	FALSE	FALSE	TRUE	FALSE	FALSE	FALSE
357	10095	ARPC1B	FALSE	FALSE	TRUE	FALSE	FALSE	FALSE
358	10093	ARPC4	FALSE	FALSE	TRUE	FALSE	FALSE	FALSE
359	5530	PPP3CA	FALSE	FALSE	TRUE	FALSE	TRUE	FALSE
360	23170	TTLL12	FALSE	FALSE	TRUE	FALSE	FALSE	FALSE
361	54165	DCUN1D1	FALSE	FALSE	TRUE	FALSE	FALSE	FALSE
362	2317	FLNB	FALSE	FALSE	TRUE	FALSE	FALSE	FALSE
363	64083	GOLPH3	FALSE	FALSE	TRUE	TRUE	TRUE	FALSE
364	79621	RNASEH2B	FALSE	FALSE	TRUE	FALSE	FALSE	FALSE
365	10427	SEC24B	FALSE	FALSE	TRUE	FALSE	FALSE	FALSE
366	7511	XPNPEP1	FALSE	FALSE	TRUE	FALSE	FALSE	FALSE
367	25906	ANAPC15	FALSE	FALSE	TRUE	FALSE	FALSE	FALSE
368	11099	PTPN21	FALSE	FALSE	TRUE	TRUE	FALSE	TRUE
369	80824	DUSP16	FALSE	FALSE	TRUE	FALSE	FALSE	FALSE
370	1850	DUSP8	FALSE	FALSE	TRUE	FALSE	FALSE	FALSE
371	4534	MTM1	FALSE	FALSE	TRUE	FALSE	FALSE	FALSE
372	55072	RNF31	FALSE	FALSE	TRUE	FALSE	FALSE	FALSE
373	25962	VIRMA	FALSE	FALSE	TRUE	FALSE	TRUE	TRUE
374	219	ALDH1B1	FALSE	FALSE	TRUE	TRUE	FALSE	FALSE
375	217	ALDH2	FALSE	FALSE	TRUE	TRUE	FALSE	FALSE
376	2271	FH	FALSE	FALSE	TRUE	FALSE	FALSE	FALSE
377	7317	UBA1	FALSE	FALSE	TRUE	TRUE	FALSE	FALSE
378	8451	CUL4A	FALSE	FALSE	TRUE	FALSE	FALSE	FALSE
379	7957	EPM2A	FALSE	FALSE	TRUE	FALSE	FALSE	FALSE
380	51657	STYXL1	FALSE	FALSE	TRUE	FALSE	TRUE	FALSE
381	55885	LMO3	FALSE	FALSE	TRUE	FALSE	FALSE	FALSE
382	114327	EFHC1	FALSE	FALSE	TRUE	FALSE	FALSE	FALSE
383	126353	MISP	FALSE	FALSE	TRUE	FALSE	TRUE	FALSE
384	4223	MEOX2	FALSE	FALSE	TRUE	FALSE	FALSE	FALSE
385	2246	FGF1	FALSE	FALSE	TRUE	FALSE	FALSE	FALSE
386	54955	AIRIM	FALSE	FALSE	TRUE	FALSE	FALSE	FALSE
387	57862	ZNF410	FALSE	FALSE	TRUE	FALSE	FALSE	FALSE
388	84080	ENKD1	FALSE	FALSE	TRUE	FALSE	FALSE	FALSE
389	79177	ZNF576	FALSE	FALSE	TRUE	FALSE	FALSE	FALSE
390	84662	GLIS2	FALSE	FALSE	TRUE	FALSE	FALSE	FALSE
391	5565	PRKAB2	FALSE	FALSE	TRUE	FALSE	TRUE	FALSE
392	4005	LMO2	FALSE	FALSE	TRUE	FALSE	FALSE	FALSE
393	7716	VEZF1	FALSE	FALSE	TRUE	FALSE	TRUE	FALSE
394	84993	UBL7	FALSE	FALSE	TRUE	FALSE	FALSE	FALSE
395	6821	SUOX	FALSE	FALSE	TRUE	FALSE	FALSE	FALSE
396	115265	DDIT4L	FALSE	FALSE	TRUE	FALSE	FALSE	FALSE
397	23476	BRD4	FALSE	FALSE	TRUE	FALSE	FALSE	FALSE
398	22948	CCT5	FALSE	FALSE	TRUE	FALSE	FALSE	FALSE
399	79829	NAA40	FALSE	FALSE	TRUE	FALSE	FALSE	FALSE
400	2299	FOXI1	FALSE	FALSE	TRUE	TRUE	FALSE	FALSE
401	9685	CLINT1	FALSE	FALSE	TRUE	FALSE	TRUE	FALSE
402	2664	GDI1	FALSE	FALSE	TRUE	FALSE	FALSE	FALSE
403	4134	MAP4	FALSE	FALSE	TRUE	FALSE	TRUE	FALSE
404	5338	PLD2	FALSE	FALSE	TRUE	FALSE	FALSE	FALSE
405	7965	AIMP2	FALSE	FALSE	TRUE	FALSE	FALSE	TRUE
406	3303	HSPA1A	FALSE	FALSE	TRUE	FALSE	FALSE	FALSE
407	3654	IRAK1	FALSE	FALSE	TRUE	FALSE	TRUE	FALSE
408	127933	UHMK1	FALSE	FALSE	TRUE	TRUE	TRUE	TRUE
409	340371	NRBP2	FALSE	FALSE	TRUE	FALSE	FALSE	FALSE
410	25976	TIPARP	FALSE	FALSE	TRUE	FALSE	FALSE	FALSE
411	4486	MST1R	FALSE	FALSE	TRUE	FALSE	TRUE	TRUE
412	80344	DCAF11	FALSE	FALSE	TRUE	FALSE	TRUE	TRUE
413	83743	GRWD1	FALSE	FALSE	TRUE	FALSE	TRUE	TRUE
414	11091	WDR5	FALSE	FALSE	TRUE	TRUE	TRUE	TRUE
415	80335	WDR82	FALSE	FALSE	TRUE	FALSE	TRUE	TRUE
416	10413	YAP1	FALSE	FALSE	TRUE	FALSE	FALSE	FALSE
417	4137	MAPT	FALSE	FALSE	TRUE	FALSE	FALSE	TRUE
418	8345	H2BC9	FALSE	FALSE	TRUE	FALSE	FALSE	FALSE
419	85236	H2BC12	FALSE	FALSE	TRUE	FALSE	FALSE	FALSE
420	7316	UBC	FALSE	FALSE	TRUE	FALSE	FALSE	FALSE
421	3091	HIF1A	FALSE	FALSE	TRUE	FALSE	FALSE	FALSE
422	10273	STUB1	FALSE	FALSE	TRUE	FALSE	FALSE	FALSE
423	203228	C9orf72	FALSE	FALSE	TRUE	FALSE	FALSE	FALSE
424	3735	KARS1	FALSE	FALSE	TRUE	FALSE	FALSE	FALSE
425	2058	EPRS1	FALSE	FALSE	TRUE	FALSE	FALSE	FALSE
426	2617	GARS1	FALSE	FALSE	TRUE	FALSE	FALSE	FALSE
427	3376	IARS1	FALSE	FALSE	TRUE	FALSE	TRUE	FALSE
428	1615	DARS1	FALSE	FALSE	TRUE	FALSE	TRUE	FALSE
429	5859	QARS1	FALSE	FALSE	TRUE	FALSE	FALSE	FALSE
430	55621	TRMT1	FALSE	FALSE	TRUE	FALSE	FALSE	FALSE
431	5701	PSMC2	FALSE	FALSE	TRUE	FALSE	FALSE	FALSE
432	6741	SSB	FALSE	FALSE	TRUE	FALSE	FALSE	FALSE
433	3842	TNPO1	FALSE	FALSE	TRUE	FALSE	FALSE	FALSE
434	9240	PNMA1	FALSE	FALSE	TRUE	FALSE	FALSE	FALSE
435	875	CBS	FALSE	FALSE	TRUE	FALSE	FALSE	FALSE
436	51060	TXNDC12	FALSE	FALSE	TRUE	FALSE	FALSE	FALSE
437	5257	PHKB	FALSE	FALSE	TRUE	FALSE	FALSE	FALSE
438	55352	COPRS	FALSE	FALSE	TRUE	FALSE	FALSE	FALSE
439	112869	SGF29	FALSE	FALSE	TRUE	FALSE	FALSE	FALSE
440	51765	STK26	FALSE	FALSE	TRUE	FALSE	FALSE	FALSE
441	2935	GSPT1	FALSE	FALSE	TRUE	FALSE	FALSE	FALSE
442	57505	AARS2	FALSE	FALSE	TRUE	FALSE	TRUE	FALSE
443	56616	DIABLO	FALSE	FALSE	TRUE	TRUE	FALSE	FALSE
444	55699	IARS2	FALSE	FALSE	TRUE	TRUE	TRUE	FALSE
445	22806	IKZF3	FALSE	FALSE	TRUE	FALSE	TRUE	FALSE
446	4004	LMO1	FALSE	FALSE	TRUE	FALSE	FALSE	FALSE
447	81628	TSC22D4	FALSE	FALSE	TRUE	FALSE	FALSE	FALSE
448	170082	TCEANC	FALSE	FALSE	TRUE	FALSE	FALSE	FALSE
449	58529	MYOZ1	FALSE	FALSE	TRUE	FALSE	TRUE	FALSE
450	7918	GPANK1	FALSE	FALSE	TRUE	FALSE	TRUE	FALSE
451	91433	RCCD1	FALSE	FALSE	TRUE	FALSE	FALSE	FALSE
452	23548	TTC33	FALSE	FALSE	TRUE	TRUE	TRUE	TRUE
453	30833	NT5C	FALSE	FALSE	TRUE	FALSE	FALSE	FALSE
454	5784	PTPN14	FALSE	FALSE	TRUE	FALSE	FALSE	FALSE
455	55295	KLHL26	FALSE	FALSE	TRUE	FALSE	FALSE	FALSE
456	159090	PABIR2	FALSE	FALSE	TRUE	FALSE	FALSE	FALSE
457	10892	MALT1	FALSE	FALSE	TRUE	FALSE	FALSE	FALSE
458	57599	WDR48	FALSE	FALSE	TRUE	FALSE	FALSE	FALSE
459	5464	PPA1	FALSE	FALSE	TRUE	FALSE	FALSE	FALSE
460	55752	SEPTIN11	FALSE	FALSE	TRUE	FALSE	FALSE	FALSE
461	9825	SPATA2	FALSE	FALSE	FALSE	TRUE	FALSE	TRUE
462	6652	SORD	FALSE	FALSE	FALSE	TRUE	FALSE	FALSE
463	25	ABL1	FALSE	FALSE	FALSE	TRUE	FALSE	FALSE
464	5901	RAN	FALSE	FALSE	FALSE	TRUE	FALSE	FALSE
465	23291	FBXW11	FALSE	FALSE	FALSE	TRUE	TRUE	FALSE
466	39	ACAT2	FALSE	FALSE	FALSE	TRUE	FALSE	FALSE
467	54939	COMMD4	FALSE	FALSE	FALSE	TRUE	FALSE	FALSE
468	27077	B9D1	FALSE	FALSE	FALSE	TRUE	FALSE	FALSE
469	132320	SCLT1	FALSE	FALSE	FALSE	TRUE	FALSE	FALSE
470	6491	STIL	FALSE	FALSE	FALSE	TRUE	FALSE	FALSE
471	55835	CENPJ	FALSE	FALSE	FALSE	TRUE	FALSE	FALSE
472	142679	DUSP19	FALSE	FALSE	FALSE	TRUE	FALSE	FALSE
473	10146	G3BP1	FALSE	FALSE	FALSE	TRUE	FALSE	FALSE
474	9306	SOCS6	FALSE	FALSE	FALSE	TRUE	FALSE	FALSE
475	70	ACTC1	FALSE	FALSE	FALSE	TRUE	TRUE	TRUE
476	10010	TANK	FALSE	FALSE	FALSE	TRUE	TRUE	FALSE
477	80273	GRPEL1	FALSE	FALSE	FALSE	TRUE	FALSE	FALSE
478	5051	PAFAH2	FALSE	FALSE	FALSE	TRUE	FALSE	FALSE
479	84844	PHF5A	FALSE	FALSE	FALSE	TRUE	TRUE	FALSE
480	2004	ELK3	FALSE	FALSE	FALSE	TRUE	TRUE	FALSE
481	2737	GLI3	FALSE	FALSE	FALSE	TRUE	FALSE	FALSE
482	1316	KLF6	FALSE	FALSE	FALSE	TRUE	FALSE	FALSE
483	639	PRDM1	FALSE	FALSE	FALSE	TRUE	FALSE	FALSE
484	90268	OTULIN	FALSE	FALSE	FALSE	TRUE	FALSE	FALSE
485	3692	EIF6	FALSE	FALSE	FALSE	TRUE	FALSE	FALSE
486	2673	GFPT1	FALSE	FALSE	FALSE	TRUE	TRUE	FALSE
487	4436	MSH2	FALSE	FALSE	FALSE	TRUE	FALSE	FALSE
488	5496	PPM1G	FALSE	FALSE	FALSE	TRUE	FALSE	FALSE
489	64374	SIL1	FALSE	FALSE	FALSE	TRUE	FALSE	FALSE
490	27079	RPUSD2	FALSE	FALSE	FALSE	TRUE	FALSE	FALSE
491	1386	ATF2	FALSE	FALSE	FALSE	TRUE	FALSE	FALSE
492	54468	MIOS	FALSE	FALSE	FALSE	TRUE	FALSE	FALSE
493	23219	FBXO28	FALSE	FALSE	FALSE	TRUE	FALSE	FALSE
494	54971	BANP	FALSE	FALSE	FALSE	TRUE	FALSE	FALSE
495	169981	SPIN3	FALSE	FALSE	FALSE	TRUE	FALSE	FALSE
496	26009	ZZZ3	FALSE	FALSE	FALSE	TRUE	FALSE	FALSE
497	348180	CTU2	FALSE	FALSE	FALSE	TRUE	FALSE	FALSE
498	10009	ZBTB33	FALSE	FALSE	FALSE	TRUE	FALSE	FALSE
499	1385	CREB1	FALSE	FALSE	FALSE	TRUE	FALSE	FALSE
500	7314	UBB	FALSE	FALSE	FALSE	TRUE	FALSE	FALSE
501	10738	RFPL3	FALSE	FALSE	FALSE	TRUE	FALSE	FALSE
502	79577	CDC73	FALSE	FALSE	FALSE	TRUE	TRUE	TRUE
503	8517	IKBKG	FALSE	FALSE	FALSE	FALSE	TRUE	FALSE
504	6453	ITSN1	FALSE	FALSE	FALSE	FALSE	TRUE	FALSE
505	6923	ELOB	FALSE	FALSE	FALSE	FALSE	TRUE	FALSE
506	5704	PSMC4	FALSE	FALSE	FALSE	FALSE	TRUE	FALSE
507	5714	PSMD8	FALSE	FALSE	FALSE	FALSE	TRUE	FALSE
508	8453	CUL2	FALSE	FALSE	FALSE	FALSE	TRUE	FALSE
509	10815	CPLX1	FALSE	FALSE	FALSE	FALSE	TRUE	FALSE
510	27246	RNF115	FALSE	FALSE	FALSE	FALSE	TRUE	FALSE
511	7161	TP73	FALSE	FALSE	FALSE	FALSE	TRUE	FALSE
512	811	CALR	FALSE	FALSE	FALSE	FALSE	TRUE	FALSE
513	57510	XPO5	FALSE	FALSE	FALSE	FALSE	TRUE	FALSE
514	64223	MLST8	FALSE	FALSE	FALSE	FALSE	TRUE	FALSE
515	10681	GNB5	FALSE	FALSE	FALSE	FALSE	TRUE	FALSE
516	93436	ARMC6	FALSE	FALSE	FALSE	FALSE	TRUE	FALSE
517	5528	PPP2R5D	FALSE	FALSE	FALSE	FALSE	TRUE	FALSE
518	10241	CALCOCO2	FALSE	FALSE	FALSE	FALSE	TRUE	FALSE
519	23028	KDM1A	FALSE	FALSE	FALSE	FALSE	TRUE	FALSE
520	80256	ATOSB	FALSE	FALSE	FALSE	FALSE	TRUE	FALSE
521	79090	TRAPPC6A	FALSE	FALSE	FALSE	FALSE	TRUE	FALSE
522	3224	HOXC8	FALSE	FALSE	FALSE	FALSE	TRUE	FALSE
523	58524	DMRT3	FALSE	FALSE	FALSE	FALSE	TRUE	FALSE
524	119391	GSTO2	FALSE	FALSE	FALSE	FALSE	TRUE	FALSE
525	5307	PITX1	FALSE	FALSE	FALSE	FALSE	TRUE	FALSE
526	84708	LNX1	FALSE	FALSE	FALSE	FALSE	TRUE	FALSE
527	29992	PILRA	FALSE	FALSE	FALSE	FALSE	TRUE	FALSE
528	57542	KLHL42	FALSE	FALSE	FALSE	FALSE	TRUE	FALSE
529	51324	SPG21	FALSE	FALSE	FALSE	FALSE	TRUE	FALSE
530	23598	PATZ1	FALSE	FALSE	FALSE	FALSE	TRUE	FALSE
531	55195	CCDC198	FALSE	FALSE	FALSE	FALSE	TRUE	FALSE
532	55816	DOK5	FALSE	FALSE	FALSE	FALSE	TRUE	FALSE
533	51442	VGLL1	FALSE	FALSE	FALSE	FALSE	TRUE	FALSE
534	51760	SYT17	FALSE	FALSE	FALSE	FALSE	TRUE	FALSE
535	79848	CSPP1	FALSE	FALSE	FALSE	FALSE	TRUE	FALSE
536	54793	KCTD9	FALSE	FALSE	FALSE	FALSE	TRUE	FALSE
537	166	TLE5	FALSE	FALSE	FALSE	FALSE	TRUE	FALSE
538	56006	SMG9	FALSE	FALSE	FALSE	FALSE	TRUE	FALSE
539	65117	RSRC2	FALSE	FALSE	FALSE	FALSE	TRUE	FALSE
540	60682	SMAP1	FALSE	FALSE	FALSE	FALSE	TRUE	FALSE
541	5252	PHF1	FALSE	FALSE	FALSE	FALSE	TRUE	FALSE
542	604	BCL6	FALSE	FALSE	FALSE	FALSE	TRUE	FALSE
543	10342	TFG	FALSE	FALSE	FALSE	FALSE	TRUE	FALSE
544	25806	VAX2	FALSE	FALSE	FALSE	FALSE	TRUE	FALSE
545	10286	BCAS2	FALSE	FALSE	FALSE	FALSE	TRUE	FALSE
546	79696	ZC2HC1C	FALSE	FALSE	FALSE	FALSE	TRUE	FALSE
547	51646	YPEL5	FALSE	FALSE	FALSE	FALSE	TRUE	FALSE
548	9499	MYOT	FALSE	FALSE	FALSE	FALSE	TRUE	FALSE
549	23349	PHF24	FALSE	FALSE	FALSE	FALSE	TRUE	FALSE
550	165721	DNAJB8	FALSE	FALSE	FALSE	FALSE	TRUE	FALSE
551	347688	TUBB8	FALSE	FALSE	FALSE	FALSE	TRUE	FALSE
552	5268	SERPINB5	FALSE	FALSE	FALSE	FALSE	TRUE	FALSE
553	79133	NDUFAF5	FALSE	FALSE	FALSE	FALSE	TRUE	FALSE
554	337959	KRTAP13-2	FALSE	FALSE	FALSE	FALSE	TRUE	FALSE
555	91746	YTHDC1	FALSE	FALSE	FALSE	FALSE	TRUE	FALSE
556	5166	PDK4	FALSE	FALSE	FALSE	FALSE	TRUE	FALSE
557	6185	RPN2	FALSE	FALSE	FALSE	FALSE	TRUE	FALSE
558	29110	TBK1	FALSE	FALSE	FALSE	FALSE	TRUE	FALSE
559	54461	FBXW5	FALSE	FALSE	FALSE	FALSE	TRUE	TRUE
560	5931	RBBP7	FALSE	FALSE	FALSE	FALSE	TRUE	TRUE
561	348793	WDR53	FALSE	FALSE	FALSE	FALSE	TRUE	TRUE
562	1198	CLK3	FALSE	FALSE	FALSE	FALSE	TRUE	FALSE
563	10155	TRIM28	FALSE	FALSE	FALSE	FALSE	TRUE	FALSE
564	25942	SIN3A	FALSE	FALSE	FALSE	FALSE	TRUE	FALSE
565	1958	EGR1	FALSE	FALSE	FALSE	FALSE	TRUE	FALSE
566	6667	SP1	FALSE	FALSE	FALSE	FALSE	TRUE	FALSE
567	6502	SKP2	FALSE	FALSE	FALSE	FALSE	TRUE	FALSE
568	10109	ARPC2	FALSE	FALSE	FALSE	FALSE	TRUE	FALSE
569	2817	GPC1	FALSE	FALSE	FALSE	FALSE	TRUE	FALSE
570	10527	IPO7	FALSE	FALSE	FALSE	FALSE	TRUE	FALSE
571	60491	NIF3L1	FALSE	FALSE	FALSE	FALSE	TRUE	FALSE
572	10130	PDIA6	FALSE	FALSE	FALSE	FALSE	TRUE	FALSE
573	5573	PRKAR1A	FALSE	FALSE	FALSE	FALSE	TRUE	FALSE
574	10197	PSME3	FALSE	FALSE	FALSE	FALSE	TRUE	FALSE
575	10539	GLRX3	FALSE	FALSE	FALSE	FALSE	TRUE	FALSE
576	6615	SNAI1	FALSE	FALSE	FALSE	FALSE	TRUE	FALSE
577	128602	CIMIP1	FALSE	FALSE	FALSE	FALSE	TRUE	FALSE
578	55715	DOK4	FALSE	FALSE	FALSE	FALSE	TRUE	FALSE
579	6628	SNRPB	FALSE	FALSE	FALSE	FALSE	TRUE	FALSE
580	83541	FAM110A	FALSE	FALSE	FALSE	FALSE	TRUE	FALSE
581	60484	HAPLN2	FALSE	FALSE	FALSE	FALSE	TRUE	FALSE
582	8553	BHLHE40	FALSE	FALSE	FALSE	FALSE	TRUE	FALSE
583	6926	TBX3	FALSE	FALSE	FALSE	FALSE	TRUE	FALSE
584	26206	SPAG8	FALSE	FALSE	FALSE	FALSE	TRUE	FALSE
585	6941	TCF19	FALSE	FALSE	FALSE	FALSE	TRUE	FALSE
586	6386	SDCBP	FALSE	FALSE	FALSE	FALSE	TRUE	FALSE
587	5607	MAP2K5	FALSE	FALSE	FALSE	FALSE	TRUE	FALSE
588	10152	ABI2	FALSE	FALSE	FALSE	FALSE	TRUE	FALSE
589	83606	GUCD1	FALSE	FALSE	FALSE	FALSE	TRUE	FALSE
590	122060	SLAIN1	FALSE	FALSE	FALSE	FALSE	TRUE	FALSE
591	23126	POGZ	FALSE	FALSE	FALSE	FALSE	TRUE	FALSE
592	151194	METTL21A	FALSE	FALSE	FALSE	FALSE	TRUE	FALSE
593	339768	ESPNL	FALSE	FALSE	FALSE	FALSE	TRUE	FALSE
594	92129	RIPPLY1	FALSE	FALSE	FALSE	FALSE	TRUE	FALSE
595	3087	HHEX	FALSE	FALSE	FALSE	FALSE	TRUE	FALSE
596	136895	SPMIP4	FALSE	FALSE	FALSE	FALSE	TRUE	FALSE
597	158297	SAXO1	FALSE	FALSE	FALSE	FALSE	TRUE	FALSE
598	55093	NTAQ1	FALSE	FALSE	FALSE	FALSE	TRUE	FALSE
599	158787	RIBC1	FALSE	FALSE	FALSE	FALSE	TRUE	FALSE
600	5692	PSMB4	FALSE	FALSE	FALSE	FALSE	TRUE	FALSE
601	79190	IRX6	FALSE	FALSE	FALSE	FALSE	TRUE	FALSE
602	23623	RUSC1	FALSE	FALSE	FALSE	FALSE	TRUE	FALSE
603	79622	SNRNP25	FALSE	FALSE	FALSE	FALSE	TRUE	FALSE
604	146325	PRR35	FALSE	FALSE	FALSE	FALSE	TRUE	FALSE
605	220004	SAXO4	FALSE	FALSE	FALSE	FALSE	TRUE	FALSE
606	10629	TAF6L	FALSE	FALSE	FALSE	FALSE	TRUE	FALSE
607	199990	FAAP20	FALSE	FALSE	FALSE	FALSE	TRUE	FALSE
608	79005	SCNM1	FALSE	FALSE	FALSE	FALSE	TRUE	FALSE
609	7707	ZNF148	FALSE	FALSE	FALSE	FALSE	TRUE	FALSE
610	5308	PITX2	FALSE	FALSE	FALSE	FALSE	TRUE	FALSE
611	152940	SPMIP2	FALSE	FALSE	FALSE	FALSE	TRUE	FALSE
612	79722	ANKRD55	FALSE	FALSE	FALSE	FALSE	TRUE	FALSE
613	8559	PRPF18	FALSE	FALSE	FALSE	FALSE	TRUE	FALSE
614	402381	SOHLH1	FALSE	FALSE	FALSE	FALSE	TRUE	FALSE
615	399665	EEIG1	FALSE	FALSE	FALSE	FALSE	TRUE	FALSE
616	132158	GLYCTK	FALSE	FALSE	FALSE	FALSE	TRUE	FALSE
617	153572	IRX2	FALSE	FALSE	FALSE	FALSE	TRUE	FALSE
618	3219	HOXB9	FALSE	FALSE	FALSE	FALSE	TRUE	FALSE
619	55138	FAM90A1	FALSE	FALSE	FALSE	FALSE	TRUE	FALSE
620	3603	IL16	FALSE	FALSE	FALSE	FALSE	TRUE	FALSE
621	55731	FAM222B	FALSE	FALSE	FALSE	FALSE	TRUE	FALSE
622	340359	KLHL38	FALSE	FALSE	FALSE	FALSE	TRUE	FALSE
623	79446	WDR25	FALSE	FALSE	FALSE	FALSE	TRUE	FALSE
624	63973	NEUROG2	FALSE	FALSE	FALSE	FALSE	TRUE	FALSE
625	340277	FAM221A	FALSE	FALSE	FALSE	FALSE	TRUE	FALSE
626	10811	NOXA1	FALSE	FALSE	FALSE	FALSE	TRUE	FALSE
627	388336	SHISA6	FALSE	FALSE	FALSE	FALSE	TRUE	FALSE
628	388324	INCA1	FALSE	FALSE	FALSE	FALSE	TRUE	FALSE
629	5083	PAX9	FALSE	FALSE	FALSE	FALSE	TRUE	FALSE
630	414157	C10orf62	FALSE	FALSE	FALSE	FALSE	TRUE	FALSE
631	5696	PSMB8	FALSE	FALSE	FALSE	FALSE	TRUE	FALSE
632	8859	STK19	FALSE	FALSE	FALSE	FALSE	TRUE	FALSE
633	100130958	SYCE1L	FALSE	FALSE	FALSE	FALSE	TRUE	FALSE
634	128977	C22orf39	FALSE	FALSE	FALSE	FALSE	TRUE	FALSE
635	84311	MRPL45	FALSE	FALSE	FALSE	FALSE	TRUE	FALSE
636	79979	TRMT2B	FALSE	FALSE	FALSE	FALSE	TRUE	FALSE
637	84532	ACSS1	FALSE	FALSE	FALSE	FALSE	TRUE	FALSE
638	1512	CTSH	FALSE	FALSE	FALSE	FALSE	TRUE	FALSE
639	9692	PRORP	FALSE	FALSE	FALSE	FALSE	TRUE	FALSE
640	85865	GTPBP10	FALSE	FALSE	FALSE	FALSE	TRUE	FALSE
641	9581	PREPL	FALSE	FALSE	FALSE	FALSE	TRUE	FALSE
642	87178	PNPT1	FALSE	FALSE	FALSE	FALSE	TRUE	FALSE
643	85476	GFM1	FALSE	FALSE	FALSE	FALSE	TRUE	FALSE
644	51409	HEMK1	FALSE	FALSE	FALSE	FALSE	TRUE	FALSE
645	1384	CRAT	FALSE	FALSE	FALSE	FALSE	TRUE	FALSE
646	9489	PGS1	FALSE	FALSE	FALSE	FALSE	TRUE	FALSE
647	4833	NME4	FALSE	FALSE	FALSE	FALSE	TRUE	FALSE
648	80167	ABHD18	FALSE	FALSE	FALSE	FALSE	TRUE	FALSE
649	56922	MCCC1	FALSE	FALSE	FALSE	FALSE	TRUE	FALSE
650	3034	HAL	FALSE	FALSE	FALSE	FALSE	TRUE	FALSE
651	79783	SUGCT	FALSE	FALSE	FALSE	FALSE	TRUE	FALSE
652	197322	ACSF3	FALSE	FALSE	FALSE	FALSE	TRUE	FALSE
653	23395	LARS2	FALSE	FALSE	FALSE	FALSE	TRUE	FALSE
654	23581	CASP14	FALSE	FALSE	FALSE	FALSE	TRUE	FALSE
655	10295	BCKDK	FALSE	FALSE	FALSE	FALSE	TRUE	FALSE
656	6318	SERPINB4	FALSE	FALSE	FALSE	FALSE	TRUE	FALSE
657	2232	FDXR	FALSE	FALSE	FALSE	FALSE	TRUE	FALSE
658	4528	MTIF2	FALSE	FALSE	FALSE	FALSE	TRUE	FALSE
659	60558	GUF1	FALSE	FALSE	FALSE	FALSE	TRUE	FALSE
660	79983	POF1B	FALSE	FALSE	FALSE	FALSE	TRUE	FALSE
661	5428	POLG	FALSE	FALSE	FALSE	FALSE	TRUE	FALSE
662	79731	NARS2	FALSE	FALSE	FALSE	FALSE	TRUE	FALSE
663	728294	D2HGDH	FALSE	FALSE	FALSE	FALSE	TRUE	FALSE
664	26164	MTG2	FALSE	FALSE	FALSE	FALSE	TRUE	FALSE
665	317749	DHRS4L2	FALSE	FALSE	FALSE	FALSE	TRUE	FALSE
666	55066	PDPR	FALSE	FALSE	FALSE	FALSE	TRUE	FALSE
667	23438	HARS2	FALSE	FALSE	FALSE	FALSE	TRUE	FALSE
668	11176	BAZ2A	FALSE	FALSE	FALSE	FALSE	TRUE	FALSE
669	204	AK2	FALSE	FALSE	FALSE	FALSE	TRUE	FALSE
670	100037417	DDTL	FALSE	FALSE	FALSE	FALSE	FALSE	TRUE
671	8704	B4GALT2	FALSE	FALSE	FALSE	FALSE	FALSE	TRUE
672	23534	TNPO3	FALSE	FALSE	FALSE	FALSE	FALSE	TRUE
673	57215	THAP11	FALSE	FALSE	FALSE	FALSE	FALSE	TRUE
674	2764	GMFB	FALSE	FALSE	FALSE	FALSE	FALSE	TRUE
675	5597	MAPK6	FALSE	FALSE	FALSE	FALSE	FALSE	TRUE
676	53615	MBD3	FALSE	FALSE	FALSE	FALSE	FALSE	TRUE
677	26232	FBXO2	FALSE	FALSE	FALSE	FALSE	FALSE	TRUE
678	4115	MAGEB4	FALSE	FALSE	FALSE	FALSE	FALSE	TRUE
679	3801	KIFC3	FALSE	FALSE	FALSE	FALSE	FALSE	TRUE
680	1054	CEBPG	FALSE	FALSE	FALSE	FALSE	FALSE	TRUE
681	25959	KANK2	FALSE	FALSE	FALSE	FALSE	FALSE	TRUE
682	3187	HNRNPH1	FALSE	FALSE	FALSE	FALSE	FALSE	TRUE
683	55735	DNAJC11	FALSE	FALSE	FALSE	FALSE	FALSE	TRUE
684	285429	DCAF4L1	FALSE	FALSE	FALSE	FALSE	FALSE	TRUE
685	5879	RAC1	FALSE	FALSE	FALSE	FALSE	FALSE	TRUE
686	60	ACTB	FALSE	FALSE	FALSE	FALSE	FALSE	TRUE
687	8452	CUL3	FALSE	FALSE	FALSE	FALSE	FALSE	TRUE
688	54894	RNF43	FALSE	FALSE	FALSE	FALSE	FALSE	TRUE
689	5609	MAP2K7	FALSE	FALSE	FALSE	FALSE	FALSE	TRUE
690	9252	RPS6KA5	FALSE	FALSE	FALSE	FALSE	FALSE	TRUE
691	5568	PRKACG	FALSE	FALSE	FALSE	FALSE	FALSE	TRUE
692	2870	GRK6	FALSE	FALSE	FALSE	FALSE	FALSE	TRUE
693	283455	KSR2	FALSE	FALSE	FALSE	FALSE	FALSE	TRUE
694	92335	STRADA	FALSE	FALSE	FALSE	FALSE	FALSE	TRUE
695	1469	CST1	FALSE	FALSE	FALSE	FALSE	FALSE	TRUE
696	25879	DCAF13	FALSE	FALSE	FALSE	FALSE	FALSE	TRUE
697	64326	COP1	FALSE	FALSE	FALSE	FALSE	FALSE	TRUE
698	7089	TLE2	FALSE	FALSE	FALSE	FALSE	FALSE	TRUE
699	1478	CSTF2	FALSE	FALSE	FALSE	FALSE	FALSE	TRUE
700	54535	CCHCR1	FALSE	FALSE	FALSE	FALSE	FALSE	TRUE
701	54529	ASNSD1	FALSE	FALSE	FALSE	FALSE	FALSE	TRUE
702	23046	KIF21B	FALSE	FALSE	FALSE	FALSE	FALSE	TRUE
